# Control of microglial dynamics by Arp2/3 and the autism and schizophrenia-associated protein Cyfip1

**DOI:** 10.1101/2020.05.31.124941

**Authors:** James Drew, I. Lorena Arancibia-Carcamo, Renaud Jolivet, Guillermo Lopez-Domenech, David Attwell, Josef T. Kittler

## Abstract

Microglia use a highly complex and dynamic network of processes to sense and respond to their surroundings. Microglial dynamics differ throughout development and in neurological and neuropsychiatric disease, though mechanistic insight into these changes is lacking. Here we identify novel roles for regulators of the actin cytoskeleton in controlling microglial behaviour. We show that the actin branching complex Arp2/3 is critical for maintaining microglial morphology and required for surveillance but not chemotactic motility. Neuropsychiatric disease-associated Cyfip1, a core component of the WAVE regulatory complex that links Rac1 signalling to Arp2/3 activation, is highly expressed in microglia but has unknown function. We report that conditional deletion of Cyfip1 in mouse microglia reduces morphological complexity and surveillance of brain parenchyma, and increases activation state as defined by CD68 expression. Thus, altered actin-dependent microglial dynamics mediated by Cyfip1 and Arp2/3 may contribute to neuropsychiatric disease.
