## Supplementary Tables for "Control of microglial dynamics by Arp2/3 and the autism and schizophrenia-associated protein Cyfip1": Supplementary Table 1.xlsx

### Sheet: MicrogliaEnrichedGenelist
genelist	Taken from Supplemental File 1, McKenzie et al., 2018. DOI:10.1038/s41598-018-27293-5
CTSS
CSF1R
CCL4
C1QB
CX3CR1
CCL3
P2RY12
FCRLS
FCGR2A
LAPTM5
GPR34
TYROBP
SELPLG
C1QC
P2RY13
C1QA
ITGAM
RGS1
TMEM119
TREM2
SIGLEC7
CD53
LY86
PLD4
GPR183
IL1A
CD14
NCKAP1L
FCER1G
CCL15-CCL14
MPEG1
CD83
C3AR1
PLEK
CD68
NCF1
CD86
HEXB
PTAFR
ADGRE1
CCL12
FCGR1A
SLC2A5
IL10RA
LYZ
GPR84
RNASE4
TNF
CSF3R
CCR2
C5AR1
AIF1
OLFML3
VAV1
LPCAT2
CCRL2
SUSD3
ALOX5AP
IRF8
HPGDS
BLNK
4632428N05RIK
FERMT3
AF251705
HK2
CD300A
TBXAS1
RHOH
TLR7
DOCK2
BIN2
INPP5D
MRC1
RAC2
PTGS1
ITGB2
SLC15A3
PTPN6
CLEC4A
P2RY6
FGD2
HAVCR2
LAIR1
STAB1
LCP2
FAM105A
FCGR2B
ARHGAP45
ZFP36
ARHGDIB
RGS10
IGHM
SLA
SPI1
SASH3
SLCO2B1
CD84
CD180
ABCC3
HK3
FYB
MIR142HG
UNC93B1
NCF4
PTPRC
TLR2
ARHGAP30
CCL2
GCNT1
CAPN3
IKZF1
CST3
TNFRSF13B
MAFB
BCL2A1
ADRB2
CD37
LTC4S
TMEM173
LCP1
ITGB5
MYO1F
C10ORF128
PIK3R5
MS4A6E
APBB1IP
CRYBB1
CYTH4
NLRP3
ATF3
RAB3IL1
NFAM1
LAG3
THEMIS2
HCK
ABCA9
NRROS
IRF5
NEURL3
CXCL16
TXNIP
RGS2
TGIF1
IER5
LST1
TGFBR1
ENTPD1
RUNX1
RBM47
HPGD
ARHGAP25
TNFAIP3
TNFRSF1B
DOCK8
CYBA
SLC11A1
HCLS1
CEBPA
SYK
TLR13
LPXN
GNA15
CD52
RCSD1
TNFAIP8L2
IL6R
ADAP2
IER3
MLXIPL
PIK3CG
PARVG
NCF2
TIFAB
CFH
GM15503
IL16
C15ORF39
BC035044
PRKCD
CTSC
FAM46C
LYN
F11R
ICAM1
PDE3B
LGALS9
GM14023
ZFHX3
LRRC25
CORO1A
LGMN
CASS4
HLA-DOB
PSD4
KCTD12
CD48
HLA-A
ECSCR
PYCARD
NAIP
WDFY4
UCP2
GDF15
B4GALT1
MAF
LRMP
CTSD
BANK1
ARL4C
LAT2
SLC25A45
LRRC3
GMFG
DAPP1
OSM
HVCN1
SAMSN1
EVI2A
BTK
CLEC5A
CSF2RB
PON3
KCNK6
PLA2G15
RPS6KA1
NFKBID
C1ORF162
SPARC
A630001G21RIK
SLC37A2
C5AR2
UBA7
PDGFB
PLCG2
SIRPA
TLR1
GOLM1
PLAU
ARHGAP4
TLR9
GMIP
PALD1
RASSF5
CCDC88B
ICOSLG
PIK3CD
ELF4
CMTM6
TCIRG1
NFKBIA
IL21R
LSP1
ADORA3
RASAL3
ABI3
SLFN12
STAT6
COL27A1
GALNT12
TTC7
CRYBA4
MYLIP
PPP1R3B
NFKBIZ
IGSF6
SERPINE1
CTSZ
GRN
TNFRSF11A
GNGT2
CD74
CASP5
IL17RA
MYO18B
PLCB2
CBR2
KLHL6
CTSH
REL
SLC7A7
ANXA3
SLAMF9
CASP8
MGAT4A
ANG
DENND1C
SKAP2
TLR4
CABLES1
PIK3AP1
CCL7
JUNB
CARD9
TEC
WAS
RNF19B
NFKBIE
EBI3
MAN2B1
LYL1
POU2F2
FES
A830008E24RIK
PSMB8
LRRK1
GGTA1
CXCL3
MYO1G
BTG2
SLC7A8
B2M
SGK1
FLI1
IL7R
PF4
RASA4B
GRAP
SLC16A6
CYSLTR1
CCR1
GLIPR1
IFNGR1
PLEKHO1
HCAR2
RASGRP3
APOBEC1
MERTK
CLIC1
AIM2
ARAP3
GNS
RUBCNL
FCRL1
PNPLA7
EHD4
NPL
ITPRIPL1
MOB3C
MFNG
F13A1
XLR
SLCO4A1
TLR5
SQRDL
IL4R
FMNL1
TRAF3IP3
CD209F
EFHD2
TOR4A
SIGLECE
RAB43
DNASE2
GEM
MSN
RCAN1
ARL11
PLXNB2
SFT2D2
IL1B
CLEC10A
G530011O06RIK
PLAUR
RTN4RL1
IFI30
RAB32
GP9
ARRB2
FGD3
HFE
SYNGR2
BST2
SH3TC1
KLK8
TRPV2
NLRP1
RRAD
LY6E
DHRS3
CMTM7
FBLIM1
SRGN
HLA-DMA
TGFBI
PLXDC2
SIGLECF
TGM2
ADAP2OS
MAP3K8
GIMAP6
HLA-DMB
FAM110A
PPP1R18
TM6SF1
NINJ1
NTPCR
CASP1
SALL1
LIMD2
FMNL3
DOK3
PIK3R6
LRRC75A
NFATC1
HEXA
PPCDC
TMEM63A
COTL1
SH2B3
ORAI2
CAMK1
BCO2
MAFK
LYVE1
ANGPTL7
TMEM106A
GSDMD
SIPA1
GM29291
SEPP1
SLC40A1
CCL24
HSPA1A
KCND1
NFKB1
CD163
PTPN18
MLPH
DUSP2
TRPM2
TCN2
ZNF710
MGL2
CFAP74
ALOX5
AKNA
HMOX1
EDEM1
RAB27A
BID
FKBP5
C1RL
VAMP8
SLC29A3
TUBA1C
CTSA
PHYHD1
ZC3H12A
P2RX7
TNFAIP2
SGPL1
LMO2
VASP
EPB4.1L2
CMKLR1
TGFBR2
IRAK2
CCR6
CFLAR
LILRB4
TMEM104
SCAMP2
RGS19
RHOG
CLN8
WASF2
ADCY7
HHEX
KCNK13
RENBP
SPATA13
RIN2
HSPB3
ARPC1B
GM26532
TIFA
TMEM8C
CLEC6A
ARAP1
PAG1
KHK
CDK6
EGR2
MAP2K3
TUBB6
FCGRT
TMEM37
ASB10
CDH23
PRDM1
CDS1
SULT1A1
MAP3K14
SLAMF8
ADAMTS1
PSMB9
C17ORF99
MS4A7
SOCS3
CEBPB
IRF4
RASSF4
RHOB
RAPSN
TRIM47
GPR157
EGR1
DUSP1
ATP8A2
PLAGL2
CXCL10
TNFRSF1A
SMPDL3B
IL10RB
SNX5
TNFRSF17
GPSM3
CRYL1
SLC25A37
ST3GAL6
MAN1C1
CYP27A1
RIPK3
TGFB1
SAT1
MVP
MAPKAPK2
GM15880
TSPAN4
LACC1
AGMO
NOD2
CSK
TAGAP
TF
ASB2
A130071D04RIK
VRK2
GPX1
ELK3
TEP1
GPR165
FAM167B
PMP22
MATK
SERINC3
SRGAP2B
NFE2L2
RREB1
CREG1
ADGRG1
AKR1B10
BTBD19
IFITM10
NAGPA
ITGB3
HLA-DOA
SMPD5
LGALS3BP
ABHD15
DQX1
TMEM86A
TLN1
BIRC3
C10ORF99
BTG1
GP49A
SLC15A4
PNP
ABCD1
ZC3HAV1
MKNK1
CD79B
GPR160
CYP4V2
PLCL2
TLR6
BATF3
ZFP36L1
STXBP2
CYBB
LRP1
STARD8
ARHGAP9
CD300LF
IRF1
TRIB1
IVNS1ABP
CD80
FNDC7
CCR7
TMPRSS4-AS1
NFATC2
PROS1
RP23-370G17.4
MCL1
HERPUD1
MYD88
SLAMF6
CTSB
TFPI
NAV3
FEZ2
BMP2K
ELMO1
GM26510
FCNA
HCST
H2-K2
ST6GALNAC4
EMP3
SP110
ENO3
STK10
PDLIM4
CH25H
ZNF385A
COL6A3
MILR1
USP35
DAGLB
CCDC86
FHOD1
PTGR1
SNX29
ARHGAP27
WHRN
MYH9
PMEPA1
RAB20
5830432E09RIK
SSH2
SEMA4D
MAN1A1
BACH1
PRKAB1
ITGA9
GM13479
CNDP2
CTC1
RP2H
MS4A4A
TRIM5
ETS1
IER2
UGT1A6
STK40
GM9025
GTF2IRD2B
IL13RA1
SNX20
SH3PXD2A
PTPRO
MEF2C
RPTOR
LIPH
APOBEC3H
PILRA
M1AP
FRRS1
ARHGEF6
OSGIN1
NUAK1
ITGAE
ASPH
RASGEF1B
FOLR2
HPS4
TTR
NUMB
TAPBP
PYROXD2
UHRF1BP1
DCXR
PFKFB4
SLC10A3
ID2
PTPRJ
UBASH3B
TSPAN14
FAM102B
SALL3
TRAF5
DSE
HIST1H1C
IGHD
EPSTI1
EEF2K
INPP4B
MED12L
SMAP2
FCGR3A
PRCP
CERK
TAL1
SLC38A7
NPNT
PLA2G4A
BCL2L11
LITAF
AI607873
LY9
CAPG
GM10134
TSPO
JADE2
MYC
GM15928
IL1RL1
IFNGR2
CD164
TPM3
PTK2B
TSPAN32
PPP1R15A
NAGLU
2610203C22RIK
ANKRD44
ITPRIPL2
ROGDI
GM26522
BATF
SLC17A9
UBTD1
NUAK2
NEAT1
WDR81
CYB561A3
ARL5C
BCL3
GM13291
CFAP45
CCDC162
ALDH3B1
FILIP1L
CHST12
MYO1C
RHBDF2
PLEKHO2
KIF21B
TLCD2
NEURL1
SLC46A1
SOWAHC
FTL1
CD82
SIGLEC1
ZEB2OS
SH2B2
PARP14
KDM6B
A630033H20RIK
MFSD12
LILRA1
GALNT10
GM37472
TRPM4
CXORF21
TNFAIP8
DNAJB13
ZNF703
PLD1
ITGA6
LY96
DTX4
PLXNA4
CCL22
BIN1
FAM72A
TAPBPL
GM10382
F9
FGL2
C16ORF54
GLRP1
ACOX3
LPIN2
ENGASE
ZNF691
C4ORF19
2001-03-01
TBC1D10A
PNPO
HRH2
PKIB
PFKFB3
FAM83G
SH3BP2
ARRDC1
GM27008
CLN5
SKIL
HPN
TMEM206
UNC13D
TMSB4Y
NDST2
RINL
EPHA2
JAK3
ADGRE4
SMAGP
NPC2
MKL1
MB21D1
IRAK4
RIN3
GM4980
SUN2
NRM
NEK6
FAM46A
HSPA1B
NFKB2
IGFBP4
TLR12
CARD6
PTPN1
B430306N03RIK
FHL3
BHLHE41
PLXDC1
BASP1
TTF2
EVA1A
VAV2
5830444B04RIK
SPG21
AKAP13
4933406I18RIK
OSBPL11
IL12B
SFMBT1
DHX58
DENND4A
LRBA
DGKD
P2RX1
TMEM176B
ARID3A
GM13710
CYFIP1
GRAMD1A
GTPBP1
IDH2
RNASET2A
MKNK2
FAM26F
STK17B
CTTNBP2NL
JUN
LPAR6
C17ORF62
HIVEP3
IRF2BP2
SRRD
MYBPC3
GM15850
KCNK12
SCPEP1
ITGAX
TPST2
SOGA1
EDEM2
MGAT1
MYL2
ZFP36L2
8030442B05RIK
SLC46A3
TAP2
TFE3
HLA-G
SLC36A1
MYO7A
LEFTY1
RNASE6
D030028A08RIK
SNN
SKI
ORAI1
ZBTB7B
PIEZO1
HEATR1
BMF
KLF10
TES
TTC28
DENND2C
ETV3
GAS6
GM16712
SORD
GUSB
TBC1D22A
MOB1A
RP23-427B4.2
PREX1
KIAA2013
LRWD1
STAMBPL1
COL15A1
DOK1
GSG1
GM38158
TIMP2
PIP4K2A
RNASEL
FSCN1
PECR
SMAD7
P2RX4
SAMHD1
ARMC7
C11ORF96
MTR
TMEM52
ST3GAL5
PER1
SMAD3
ADAM33
ACADS
SERPINF1
HLA-DQA1
EVL
HLA-DRB1
PFN1
GM8995
IL1RL2
ALDH16A1
LTBR
EHBP1L1
RPS6KA4
AP1B1
GM15232
MMP28
HLA-B
MSH5
TBC1D13
SIPA1L2
C14ORF159
TANC2
HEATR5A
GM36638
OPHN1
GGT5
S100A9
LFNG
TMEM219
AU020206
AMZ1
GM3252
TMEM204
CD1D
HS6ST1
PIM1
SLC16A10
HS1BP3
DAB2
HYI
PPRC1
NGP
NATD1
GTF2H2
MOB3A
SDC4
CDK5R1
PARP9
JUND
KCNA7
GUCA1A
AGPAT2
LRCH1
EBF3
ACER3
ITPKC
ACP5
LPAR5
NABP1
CMTM3
H2-EA-PS
MARCKS
SCARF2
TNNI2
C19ORF12
SLC29A1
CEACAM1
GM10138
GBGT1
ABCB4
NEK7
PICALM
MLXIP
MAFF
SLC16A7
ARHGAP17
MLEC
FRMD4B
FAM212A
CD5
ISCU

### Sheet: GO_MolFunction_Full
Analysis Type:	PANTHER Overrepresentation Test (Released 20200407)
Annotation Version and Release Date:	PANTHER version 15.0 Released 2020-02-14
Analyzed List:	Microglia enriched (Homo sapiens)
Reference List:	Homo sapiens (all genes in database)
Test Type:	FISHER
Correction:	FDR
PANTHER GO-Slim Molecular Function	Homo sapiens - REFLIST (20851)	Microglia enriched (938)	Microglia enriched (expected)	Microglia enriched (over/under)	Microglia enriched (fold Enrichment)	Microglia enriched (raw P-value)	Microglia enriched (FDR)
lipopolysaccharide immune receptor activity (GO:0001875)	5	4	0.22	+	17.78	0.000361	0.0214
Toll-like receptor binding (GO:0035325)	12	8	0.54	+	14.82	9.09e-07	0.000172
beta-2-microglobulin binding (GO:0030881)	7	4	0.31	+	12.7	0.000883	0.0417
mannosyl-oligosaccharide 1,2-alpha-mannosidase activity (GO:0004571)	7	4	0.31	+	12.7	0.000883	0.0413
ATPase-coupled amide-transporter activity (GO:0033220)	7	4	0.31	+	12.7	0.000883	0.0409
IgG binding (GO:0019864)	11	6	0.49	+	12.13	5.15e-05	0.00518
lipopeptide binding (GO:0071723)	10	5	0.45	+	11.11	0.000306	0.0204
MHC class II receptor activity (GO:0032395)	10	5	0.45	+	11.11	0.000306	0.0201
superoxide-generating NADPH oxidase activator activity (GO:0016176)	11	5	0.49	+	10.1	0.00043	0.0236
superoxide-generating NADPH oxidase activity (GO:0016175)	13	5	0.58	+	8.55	0.000784	0.0382
nucleotide receptor activity (GO:0016502)	21	8	0.94	+	8.47	2.19e-05	0.0028
purinergic nucleotide receptor activity (GO:0001614)	21	8	0.94	+	8.47	2.19e-05	0.00273
NAD+ nucleotidase, cyclic ADP-ribose generating (GO:0061809)	16	6	0.72	+	8.34	0.000258	0.0185
NAD+ nucleosidase activity (GO:0003953)	16	6	0.72	+	8.34	0.000258	0.0182
NAD(P)+ nucleosidase activity (GO:0050135)	16	6	0.72	+	8.34	0.000258	0.0179
MHC class II protein complex binding (GO:0023026)	16	6	0.72	+	8.34	0.000258	0.0177
pattern recognition receptor activity (GO:0038187)	22	8	0.99	+	8.08	2.88e-05	0.00332
G protein-coupled purinergic nucleotide receptor activity (GO:0045028)	14	5	0.63	+	7.94	0.00103	0.0458
interleukin-1 receptor binding (GO:0005149)	17	6	0.76	+	7.85	0.000337	0.0212
C-C chemokine binding (GO:0019957)	24	7	1.08	+	6.48	0.000284	0.0192
MHC protein complex binding (GO:0023023)	25	7	1.12	+	6.22	0.000351	0.021
G protein-coupled chemoattractant receptor activity (GO:0001637)	26	7	1.17	+	5.98	0.000429	0.0244
chemokine receptor activity (GO:0004950)	26	7	1.17	+	5.98	0.000429	0.0241
mitogen-activated protein kinase binding (GO:0051019)	26	7	1.17	+	5.98	0.000429	0.0238
immune receptor activity (GO:0140375)	136	36	6.12	+	5.88	2e-15	1.89e-12
non-membrane spanning protein tyrosine kinase activity (GO:0004715)	46	12	2.07	+	5.8	5.4e-06	0.000851
cytokine receptor activity (GO:0004896)	98	25	4.41	+	5.67	7.66e-11	3.62e-08
chemokine binding (GO:0019956)	33	8	1.48	+	5.39	0.000309	0.0197
phosphatidylinositol-3,4-bisphosphate binding (GO:0043325)	29	7	1.3	+	5.37	0.000748	0.0376
peptide antigen binding (GO:0042605)	31	7	1.39	+	5.02	0.00105	0.0464
phosphotyrosine residue binding (GO:0001784)	41	9	1.84	+	4.88	0.00025	0.0181
chemokine activity (GO:0008009)	48	10	2.16	+	4.63	0.000166	0.0138
cysteine-type endopeptidase regulator activity involved in apoptotic process (GO:0043028)	44	9	1.98	+	4.55	0.000393	0.0227
Rac GTPase binding (GO:0048365)	65	13	2.92	+	4.45	2.64e-05	0.00312
SH3/SH2 adaptor activity (GO:0005070)	55	10	2.47	+	4.04	0.000434	0.0236
cytokine binding (GO:0019955)	133	24	5.98	+	4.01	6.68e-08	1.75e-05
chemokine receptor binding (GO:0042379)	67	12	3.01	+	3.98	0.000135	0.0123
protein phosphorylated amino acid binding (GO:0045309)	52	9	2.34	+	3.85	0.00113	0.0491
amyloid-beta binding (GO:0001540)	76	13	3.42	+	3.8	0.000109	0.0101
virus receptor activity (GO:0001618)	74	12	3.33	+	3.6	0.000307	0.0199
cargo receptor activity (GO:0038024)	75	12	3.37	+	3.56	0.000342	0.0213
exogenous protein binding (GO:0140272)	75	12	3.37	+	3.56	0.000342	0.021
hydrolase activity, acting on glycosyl bonds (GO:0016798)	134	20	6.03	+	3.32	1.06e-05	0.00152
Ras guanyl-nucleotide exchange factor activity (GO:0005088)	101	15	4.54	+	3.3	0.000137	0.0122
cytokine receptor binding (GO:0005126)	262	38	11.79	+	3.22	2.72e-09	9.89e-07
hydrolase activity, hydrolyzing O-glycosyl compounds (GO:0004553)	97	13	4.36	+	2.98	0.000896	0.0411
Rho GTPase binding (GO:0017048)	144	19	6.48	+	2.93	7.9e-05	0.00762
GTPase activator activity (GO:0005096)	276	36	12.42	+	2.9	8.06e-08	2e-05
SH3 domain binding (GO:0017124)	131	17	5.89	+	2.88	0.00022	0.0168
GTPase regulator activity (GO:0030695)	309	40	13.9	+	2.88	1.87e-08	5.51e-06
nucleoside-triphosphatase regulator activity (GO:0060589)	349	42	15.7	+	2.68	8.22e-08	1.94e-05
phosphatidylinositol phosphate binding (GO:1901981)	168	20	7.56	+	2.65	0.000184	0.015
actin filament binding (GO:0051015)	202	24	9.09	+	2.64	4.5e-05	0.00483
enzyme activator activity (GO:0008047)	535	63	24.07	+	2.62	5.71e-11	3.85e-08
growth factor receptor binding (GO:0070851)	136	16	6.12	+	2.62	0.000879	0.0419
guanyl-nucleotide exchange factor activity (GO:0005085)	224	26	10.08	+	2.58	4.73e-05	0.00497
cytokine activity (GO:0005125)	218	24	9.81	+	2.45	0.000155	0.0133
phosphatidylinositol binding (GO:0035091)	252	27	11.34	+	2.38	8.29e-05	0.00784
actin binding (GO:0003779)	443	47	19.93	+	2.36	3.62e-07	7.14e-05
DNA-binding transcription activator activity, RNA polymerase II-specific (GO:0001228)	441	45	19.84	+	2.27	2.13e-06	0.000373
DNA-binding transcription activator activity (GO:0001216)	444	45	19.97	+	2.25	2.27e-06	0.000383
phospholipid binding (GO:0005543)	438	43	19.7	+	2.18	6.41e-06	0.000977
enzyme regulator activity (GO:0030234)	1071	100	48.18	+	2.08	5.72e-11	3.38e-08
Ras GTPase binding (GO:0017016)	396	36	17.81	+	2.02	0.000165	0.0139
lipid binding (GO:0008289)	764	69	34.37	+	2.01	1.93e-07	4.15e-05
small GTPase binding (GO:0031267)	417	37	18.76	+	1.97	0.000235	0.0176
RNA polymerase II cis-regulatory region sequence-specific DNA binding (GO:0000978)	609	54	27.4	+	1.97	9.12e-06	0.00135
kinase binding (GO:0019900)	756	66	34.01	+	1.94	1.1e-06	0.000199
phosphotransferase activity, alcohol group as acceptor (GO:0016773)	724	63	32.57	+	1.93	2.44e-06	0.000397
amide binding (GO:0033218)	374	32	16.82	+	1.9	0.00114	0.0488
cis-regulatory region sequence-specific DNA binding (GO:0000987)	633	54	28.48	+	1.9	2.12e-05	0.00279
cis-regulatory region binding (GO:0035326)	639	54	28.75	+	1.88	2.46e-05	0.00298
protein kinase activity (GO:0004672)	618	52	27.8	+	1.87	4.11e-05	0.00452
cell adhesion molecule binding (GO:0050839)	502	42	22.58	+	1.86	0.000248	0.0183
protein-containing complex binding (GO:0044877)	1255	105	56.46	+	1.86	4.66e-09	1.57e-06
protein domain specific binding (GO:0019904)	710	59	31.94	+	1.85	1.76e-05	0.00238
GTPase binding (GO:0051020)	556	46	25.01	+	1.84	0.000208	0.0161
protein kinase binding (GO:0019901)	667	55	30.01	+	1.83	5.01e-05	0.00514
molecular function regulator (GO:0098772)	1866	148	83.94	+	1.76	7.17e-11	3.76e-08
enzyme binding (GO:0019899)	2259	178	101.62	+	1.75	7.72e-13	6.08e-10
signaling receptor binding (GO:0005102)	1683	132	75.71	+	1.74	1.67e-09	6.56e-07
kinase activity (GO:0016301)	804	63	36.17	+	1.74	5.18e-05	0.0051
molecular transducer activity (GO:0060089)	1531	118	68.87	+	1.71	4.41e-08	1.23e-05
identical protein binding (GO:0042802)	1882	145	84.66	+	1.71	8.06e-10	3.46e-07
signaling receptor activity (GO:0038023)	1522	116	68.47	+	1.69	8.58e-08	1.93e-05
RNA polymerase II regulatory region sequence-specific DNA binding (GO:0000977)	847	61	38.1	+	1.6	0.000578	0.031
cytoskeletal protein binding (GO:0008092)	1003	72	45.12	+	1.6	0.0002	0.0157
RNA polymerase II regulatory region DNA binding (GO:0001012)	855	61	38.46	+	1.59	0.000815	0.0393
transmembrane signaling receptor activity (GO:0004888)	1305	92	58.71	+	1.57	4.09e-05	0.0046
anion binding (GO:0043168)	2865	188	128.88	+	1.46	2.38e-07	4.88e-05
carbohydrate derivative binding (GO:0097367)	2285	148	102.79	+	1.44	1.29e-05	0.00179
ATP binding (GO:0005524)	1513	97	68.06	+	1.43	0.000701	0.0364
adenyl nucleotide binding (GO:0030554)	1583	100	71.21	+	1.4	0.000906	0.0412
adenyl ribonucleotide binding (GO:0032559)	1572	99	70.72	+	1.4	0.00109	0.0475
purine ribonucleoside triphosphate binding (GO:0035639)	1861	117	83.72	+	1.4	0.000382	0.0223
purine nucleotide binding (GO:0017076)	1940	120	87.27	+	1.38	0.000601	0.0319
ribonucleotide binding (GO:0032553)	1943	120	87.41	+	1.37	0.000611	0.0321
purine ribonucleotide binding (GO:0032555)	1927	119	86.69	+	1.37	0.000711	0.0365
nucleotide binding (GO:0000166)	2185	132	98.29	+	1.34	0.000768	0.0382
nucleoside phosphate binding (GO:1901265)	2186	132	98.34	+	1.34	0.000771	0.038
small molecule binding (GO:0036094)	2592	155	116.6	+	1.33	0.000349	0.0211
protein binding (GO:0005515)	12175	697	547.7	+	1.27	2.39e-23	1.13e-19
ion binding (GO:0043167)	6361	341	286.16	+	1.19	0.000192	0.0154
catalytic activity (GO:0003824)	5838	311	262.63	+	1.18	0.000732	0.0372
binding (GO:0005488)	15325	800	689.41	+	1.16	2.42e-17	2.86e-14
molecular_function (GO:0003674)	17682	890	795.44	+	1.12	1.43e-21	3.38e-18
nucleic acid binding (GO:0003676)	4112	139	184.98	-	0.75	0.000148	0.0129
Unclassified (UNCLASSIFIED)	3169	48	142.56	-	0.34	1.43e-21	2.25e-18

### Sheet: GO_MolFunction_EnrichedGenes
	actin binding				Rac GTPase binding
	Gene ID	Mapped IDs	PANTHER Family/Subfamily		Gene ID	Mapped IDs	PANTHER Family/Subfamily
	WASF2	Wiskott-Aldrich syndrome protein family member 2;WASF2;ortholog	WISKOTT-ALDRICH SYNDROME PROTEIN FAMILY MEMBER 2 (PTHR12902:SF6)		ARHGAP4	Rho GTPase-activating protein 4;ARHGAP4;ortholog	RHO GTPASE-ACTIVATING PROTEIN 4 (PTHR14166:SF16)
	CAPG	Macrophage-capping protein;CAPG;ortholog	GELSOLIN-RELATED (PTHR11977:SF29)		PREX1	Phosphatidylinositol 3,4,5-trisphosphate-dependent Rac exchanger 1 protein;PREX1;ortholog	PHOSPHATIDYLINOSITOL 3,4,5-TRISPHOSPHATE-DEPENDENT RAC EXCHANGER 1 PROTEIN (PTHR22829:SF6)
	HCLS1	Hematopoietic lineage cell-specific protein;HCLS1;ortholog	HEMATOPOIETIC LINEAGE CELL-SPECIFIC PROTEIN (PTHR10829:SF5)		WAS	Wiskott-Aldrich syndrome protein;WAS;ortholog	WAS/WASL-INTERACTING PROTEIN FAMILY MEMBER 2-RELATED (PTHR23202:SF3)
	WAS	Wiskott-Aldrich syndrome protein;WAS;ortholog	WAS/WASL-INTERACTING PROTEIN FAMILY MEMBER 2-RELATED (PTHR23202:SF3)		FMNL1	Formin-like protein 1;FMNL1;ortholog	FORMIN-LIKE PROTEIN 1 (PTHR45857:SF2)
	LSP1	Lymphocyte-specific protein 1;LSP1;ortholog	LYMPHOCYTE-SPECIFIC PROTEIN 1 (PTHR18949:SF1)		DOCK2	Dedicator of cytokinesis protein 2;DOCK2;ortholog	DEDICATOR OF CYTOKINESIS PROTEIN 2 (PTHR45653:SF6)
	TMSB4Y	Thymosin beta-4, Y-chromosomal;TMSB4Y;ortholog	THYMOSIN BETA-4, Y-CHROMOSOMAL (PTHR12021:SF18)		ARHGDIB	Rho GDP-dissociation inhibitor 2;ARHGDIB;ortholog	RHO GDP-DISSOCIATION INHIBITOR 2 (PTHR10980:SF15)
	FMNL1	Formin-like protein 1;FMNL1;ortholog	FORMIN-LIKE PROTEIN 1 (PTHR45857:SF2)		CYFIP1	Cytoplasmic FMR1-interacting protein 1;CYFIP1;ortholog	CYTOPLASMIC FMR1-INTERACTING PROTEIN 1 (PTHR12195:SF2)
	PPP1R18	Phostensin;PPP1R18;ortholog	PHOSTENSIN (PTHR21685:SF0)		SRGAP2B	SLIT-ROBO Rho GTPase-activating protein 2B;SRGAP2B;ortholog	SLIT-ROBO RHO GTPASE-ACTIVATING PROTEIN 2-RELATED (PTHR14166:SF6)
	VASP	Vasodilator-stimulated phosphoprotein;VASP;ortholog	VASODILATOR-STIMULATED PHOSPHOPROTEIN (PTHR11202:SF12)		ARHGAP17	Rho GTPase-activating protein 17;ARHGAP17;ortholog	RHO GTPASE-ACTIVATING PROTEIN 17 (PTHR14130:SF3)
	FHL3	Four and a half LIM domains protein 3;FHL3;ortholog	FOUR AND A HALF LIM DOMAINS PROTEIN 3 (PTHR24205:SF5)		NCF2	Neutrophil cytosol factor 2;NCF2;ortholog	NEUTROPHIL CYTOSOL FACTOR 2 (PTHR15175:SF3)
	MYO7A	Unconventional myosin-VIIa;MYO7A;ortholog	UNCONVENTIONAL MYOSIN-VIIA (PTHR13140:SF369)		SPATA13	Spermatogenesis-associated protein 13;SPATA13;ortholog	SPERMATOGENESIS-ASSOCIATED PROTEIN 13 (PTHR45834:SF5)
	SSH2	Protein phosphatase Slingshot homolog 2;SSH2;ortholog	PROTEIN PHOSPHATASE SLINGSHOT HOMOLOG 2 (PTHR45864:SF3)		VAV1	Proto-oncogene vav;VAV1;ortholog	PROTO-ONCOGENE VAV (PTHR45818:SF2)
	NOD2	Nucleotide-binding oligomerization domain-containing protein 2;NOD2;ortholog	NUCLEOTIDE-BINDING OLIGOMERIZATION DOMAIN-CONTAINING PROTEIN 2 (PTHR24106:SF64)		NCKAP1L	Nck-associated protein 1-like;NCKAP1L;ortholog	NCK-ASSOCIATED PROTEIN 1-LIKE (PTHR12093:SF9)
	FHOD1	FH1/FH2 domain-containing protein 1;FHOD1;ortholog	FH1/FH2 DOMAIN-CONTAINING PROTEIN 1 (PTHR45920:SF2)
	RCSD1	CapZ-interacting protein;RCSD1;ortholog	CAPZ-INTERACTING PROTEIN (PTHR21669:SF2)
	PFN1	Profilin-1;PFN1;ortholog	PROFILIN-1 (PTHR13936:SF14)
	MSN	Moesin;MSN;ortholog	MOESIN (PTHR23281:SF26)
	CYFIP1	Cytoplasmic FMR1-interacting protein 1;CYFIP1;ortholog	CYTOPLASMIC FMR1-INTERACTING PROTEIN 1 (PTHR12195:SF2)
	COTL1	Coactosin-like protein;COTL1;ortholog	COACTOSIN-LIKE PROTEIN (PTHR10829:SF29)
	MYH9	Myosin-9;MYH9;ortholog	MYOSIN-9 (PTHR45615:SF16)
	MYO1C	Unconventional myosin-Ic;MYO1C;ortholog	UNCONVENTIONAL MYOSIN-IC (PTHR13140:SF255)
	GMFG	Glia maturation factor gamma;GMFG;ortholog	GLIA MATURATION FACTOR GAMMA (PTHR11249:SF4)
	MYO1C	Unconventional myosin-Ie;MYO1E;ortholog	UNCONVENTIONAL MYOSIN-IE (PTHR13140:SF341)
	MYL2	Myosin regulatory light chain 2, ventricular/cardiac muscle isoform;MYL2;ortholog	MYOSIN REGULATORY LIGHT CHAIN 2, VENTRICULAR/CARDIAC MUSCLE ISOFORM (PTHR23049:SF9)
	TPM3	Tropomyosin alpha-3 chain;TPM3;ortholog	TROPOMYOSIN ALPHA-3 CHAIN (PTHR19269:SF38)
	MYBPC3	Myosin-binding protein C, cardiac-type;MYBPC3;ortholog	MYOSIN-BINDING PROTEIN C, CARDIAC-TYPE (PTHR13817:SF20)
	MARCKS	Myristoylated alanine-rich C-kinase substrate;MARCKS;ortholog	MYRISTOYLATED ALANINE-RICH C-KINASE SUBSTRATE (PTHR14353:SF9)
	PDLIM4	PDZ and LIM domain protein 4;PDLIM4;ortholog	PDZ AND LIM DOMAIN PROTEIN 4 (PTHR24214:SF6)
	AIF1	Allograft inflammatory factor 1;AIF1;ortholog	ALLOGRAFT INFLAMMATORY FACTOR 1 (PTHR10356:SF4)
	CORO1A	Coronin-1A;CORO1A;ortholog	CORONIN-1A (PTHR10856:SF18)
	EVL	Ena/VASP-like protein;EVL;ortholog	ENA/VASP-LIKE PROTEIN (PTHR11202:SF4)
	FSCN1	Fascin;FSCN1;ortholog	FASCIN (PTHR10551:SF23)
	MYO1F	Unconventional myosin-If;MYO1F;ortholog	UNCONVENTIONAL MYOSIN-IF (PTHR13140:SF663)
	OPHN1	Oligophrenin-1;OPHN1;ortholog	OLIGOPHRENIN-1 (PTHR12552:SF2)
	PARVG	Gamma-parvin;PARVG;ortholog	GAMMA-PARVIN (PTHR12114:SF1)
	ARPC1B	Actin-related protein 2/3 complex subunit 1B;ARPC1B;ortholog	ACTIN-RELATED PROTEIN 2/3 COMPLEX SUBUNIT 1B (PTHR10709:SF10)
	MLPH	Melanophilin;MLPH;ortholog	MELANOPHILIN (PTHR14555:SF1)
	TLN1	Talin-1;TLN1;ortholog	TALIN-1 (PTHR19981:SF7)
	CDK5R1	Cyclin-dependent kinase 5 activator 1;CDK5R1;ortholog	CYCLIN-DEPENDENT KINASE 5 ACTIVATOR 1 (PTHR23401:SF2)
	MYO1G	Unconventional myosin-Ig;MYO1G;ortholog	UNCONVENTIONAL MYOSIN-IG (PTHR13140:SF381)
	LCP1	Plastin-2;LCP1;ortholog	PLASTIN-2 (PTHR19961:SF35)
	MYO18B	Unconventional myosin-XVIIIb;MYO18B;ortholog	UNCONVENTIONAL MYOSIN-XVIIIB (PTHR45615:SF8)
	FMNL3	Formin-like protein 3;FMNL3;ortholog	FORMIN-LIKE PROTEIN 3 (PTHR45857:SF3)
	BIN1	Myc box-dependent-interacting protein 1;BIN1;ortholog	MYC BOX-DEPENDENT-INTERACTING PROTEIN 1 (PTHR46514:SF4)
	ANG	Angiogenin;ANG;ortholog	ANGIOGENIN (PTHR11437:SF10)
	TNNI2	Troponin I, fast skeletal muscle;TNNI2;ortholog	TROPONIN I, FAST SKELETAL MUSCLE (PTHR13738:SF15)
	CEACAM1	Carcinoembryonic antigen-related cell adhesion molecule 1;CEACAM1;ortholog	CARCINOEMBRYONIC ANTIGEN-RELATED CELL ADHESION MOLECULE 1 (PTHR44427:SF1)
